# Assessing the Suitability of Deubiquitylases As Substrates For Targeted Protein Degradation

**DOI:** 10.1101/2025.06.13.659525

**Authors:** Joel Tong, J. Monty Watkins, James M. Burke, Thomas Kodadek

## Abstract

The development of selective inhibitors of Deubiquitylase enzymes (DUBs) is difficult due to a high level of homology in the active sites of the ≈ 100 such enzymes in the human proteome. A potential way to achieve this in a more facile manner would be to develop PROTACs or molecular glues that engage the target DUB in a less conserved region outside of the catalytic domain. However, this raises the concern that auto-deubiquitylation would make DUBs poor substrates for this modality. Here we describe a chemical genetics system to evaluate this issue. We find that some DUBs are readily degradable via the Ubiquitin-proteasome pathway and some are not. Of the latter category, some resist turnover through auto-deubiquitylation and some are simply poor proteasome substrates.

**Significance:** Deubiquitylases (DUBs) are a family of specialized proteases that hydrolyze the isopeptide bond between a lysine and the C-terminal carboxylate of Ubiquitin. DUBs are involved in a myriad of cellular processes and many are attractive drug targets. However, it is difficult to develop selective orthosteric inhibitors due to the high degree of homology between DUB active sites. Targeted protein degradation using a proteolysis-targeting chimera (PROTAC) that recognizes the DUB in a less conserved region outside of the catalytic domain constitutes an attractive alternative strategy for selectively inhibiting a given DUB. Such ligands may not block the catalytic activity of the enzyme, raising the concern that auto-deubiquitylation will make DUBs inherently poor substrates for PROTACs of this type. Since drug-like ligands that engage DUBs outside of the active site are extremely rare, this issue is difficult to address in a straightforward fashion. In this study we establish a generally applicable chemical genetics workflow to evaluate the degradability of DUBs by a PROTAC. The data indicate that some DUBs are readily degradable and some are not. In particular, USP11, an attractive drug target in various cancers and Alzheimer’s disease, is shown to be rapidly degradable, while its paralogs, USP4 and USP15 resist degradation through auto-deubiquitylation.
