## Supplementary material for "Assessing the Suitability of Deubiquitylases As Substrates For Targeted Protein Degradation": Table S1

### Sheet: Oligos used
Table S1: List of oligonucleotides used in this study, related to STAR Methods
Primers (IDT)	Sequence
Vector Amplification
pcDNA5-FRT Vec Fwd	GGATCCGACTACAAGGACGATGA
pcDNA5-FRT Vec Rev	GGTACCAAGCTTAAGTTTA
pcDNA5-FRT-FKBP*-XX-FLAG Vec Fwd	GATTATAAAGACGATGACGACAA
pcDNA5-FRT-FKBP*-XX-FLAG Vec Rev	GGATCCGGACCCTGA
Mutagenesis
USP4(C311S) Fwd	TAACACAAGCTTTATGAATAGTGCGCTCCAGTG
USP4(C311S) Rev	ATAAAGCTTGTGTTACCGAGGTTGCCC
UCHL1(C90A) Fwd	GAATAGCGCCGGCACCATTGGGCTTATCC
UCHL1(C90A) Rev	GTGCCGGCGCTATTCCCAATCGTCTGC
USP15(C298A) Fwd	GAATACAGCATTTATGAACAGTGCAATCCAATGC
USP15(C298A) Rev	ATAAATGCTGTATTCCCAAGGTTGCTCAAAC
siRNAs (Horizon Discovery)	Sequence	Cat#
Custom USP11 Duplex: Custom siRNA, Standard 0.025 μmol ON-TARGET (UTR1 siRNA)	Sense: 5' G.U.G.U.A.U.A.U.A.U.A.A.A.G.C.A.C.C.A.U.U 3' Antisense: 5' U.G.G.U.G.C.U.U.U.A.U.A.U.A.U.A.C.A.C.U.U 3'	CTM-1075346
siGENOME Non-Targeting siRNA #1, 5 nmol (NT siRNA)		D-001210-01-05
